# Engineered sex distortion in the global agricultural pest *Ceratitis capitata*

**DOI:** 10.1101/2020.08.07.240226

**Authors:** Angela Meccariello, Flavia Krsticevic, Rita Colonna, Giuseppe Del Corsano, Barbara Fasulo, Philippos Aris Papathanos, Nikolai Windbichler

**Affiliations:** Department of Life Sciences, Imperial College London, Sir Alexander Fleming Building, South Kensington Campus, London, United Kingdom; Department of Entomology, Robert H. Smith Faculty of Agriculture, Food and Environment, Hebrew University of Jerusalem, Rehovot, Israel

## Abstract

Genetic sex ratio distorters have potential for the area-wide control of harmful insect populations. Endonucleases targeting the X-chromosome and whose activity is restricted to male gametogenesis have recently been pioneered as a means to engineer such traits. Here we enabled endogenous CRISPR/Cas9 and CRISPR/Cas12a activity during spermatogenesis of the Mediterranean fruit fly *Ceratitis capitata*, a worldwide agricultural pest of extensive economic significance. In the absence of a chromosome-level assembly, we analysed long and short-read genome sequencing data from males and females to identify two clusters of abundant and X-chromosome specific sequence repeats. When targeted by gRNAs in conjunction with Cas9 they yielded a significant and consistent distortion of the sex ratio in independent transgenic strains and a combination of distorters induced a strong bias towards males (~80%). Our results demonstrate the design of sex distorters in a non-model organism and suggest that strains with characteristics suitable for field application could be developed for a range of medically or agriculturally relevant insect species.
