## Supplementary material for "Engineered sex distortion in the global agricultural pest *Ceratitis capitata*": Supplementary Table S1.xlsx

### Sheet: Foglio1
Kmer-id	Kmer seq 5'-->3'	sgRNA 5'-->3'
Cas12.w	TTTCATTGGTTCGCTCACCGCACG	TTTCATTGGTTCGCTCACCGCACG
Cas12a.1	AATTCAATTCAAATTCAATTCAAAT	TTTGAATTGAATTTGAATTGAATT
Cas12a.2	ATTTACTGAAAATTCATAATATTAG	TTTACTGAAAATTCATAATATTAG
Cas9.w	CGGGTGAAGGGTTTATCGGGTGG	CGGGTGAAGGGTTTATCGGGTGG
Cas9.1	CCGGAATCATATTACTGCTTTAGAA	CTAAAGCAGTAATATGATTCCGG
Cas9.2	AAACAACGCAGAACGAAGTGTTAGG	ACAACGCAGAACGAAGTGTTAGG
