## Supplementary material for "Engineered sex distortion in the global agricultural pest *Ceratitis capitata*": Supplementary Table S2.xlsx

### Sheet: Foglio1
Table 1
Primer name	Primer sequence
β2-promoterF	ttgccgaaaatatgcaatgtttttgcgaatagggtaccggTAGGCCGGCCGAATTCGTG
β2-promoterR	TCGTGGTCCTTATAGTCCATCTTTTAAATTATCTACCGATTTAATTACGTATACGCCG
F_Cas9	ATCGGTAGATAATTTAAAAGATGGACTATAAGGACCACGACGG
R_Cas9	ATCTCCAAAACCAAGAACTGTTACTTTTTCTTTTTTGCCTGGCCGG
F_3UTR-β2	CAGTTCTTGGTTTTGGAGATGGT
R_3UTR-β2	CCGCGGTCCATTCAACTGCATTCTTC
F1_3UTR- β2	GCCAGGCAAAAAAGAAAAAGTAACAGTTCTTGGTTTTGGAGATGGTAATAGGA
R1_3UTR- β2-SacII	taccttttcttgccataccatttagctaggccggccttggCCGCGGTCCATTCAACTG
SacII-CcU6-F	ctctcCCGCGGTTAATTAAATATAGTTCTCCCTACGATGAC
SacII-CcU6R	ctctcCCGCGGTTAATTAAAAAAAAAAGCACCGACTC
oligo_gRNAw-F	ATTTCGGGTGAAGGGTTTATCGGG
oligo_gRNAw-R	AAACCCCGATAAACCCTTCACCCG
oligo_gRNA1-F	ATTTCTAAAGCAGTAATATGATTC
oligo_gRNA1-R	AAACGAATCATATTACTGCTTTAG
oligo_gRNA2-F	ATTTACAACGCAGAACGAAGTGTT
oligo_gRNA2-R	AAACAACACTTCGTTCTGCGTTGT
1a-Bp-MluI-F	ACGCGTGAATTCGTGCCCCAACTG
1a-Bp-R;	CTTTTAAATTATCTACCGATTTAATTACG
BsaI-Bt-F	tGAGACCtctGGTCTCaCAGTTCTTGGTTTTGGAGA
Bt-SacII-R	CCGCGGTCCATTCAACTGCATTCTT
Gb1-pUk21-B2p-F	CTATCGATGCATGCCATGGTACCCGGGAGCTCGAATTCGAACGCGTGAATTCGTGCC
Gb1-pUk21-B2p-R	ACTGtGAGACCagaGGTCTCaCTTTTAAATTATCTACCGATTTAATTACG
Gb2-BpSpacerBT-F	ATCGGTAGATAATTTAAAAGtGAGACCtctGGTCTCaCAGTTCT
Gb2-BpSpacerBT-R	CGGCGATATCGGATCCATATGACGTCGACGCGTCTGCAGACCGCGGTCCATTCAACT
Cas12a-BsaI-F	gtaGGTCTCAAAAGATGAGCAAGCTGGAGAAGT
Cas12a-BsaI-R	gtaGGTCTCAACTGTTAGGCATAGTCGGGGAC
CcU6-Cas12a-F	aatgcagttgaatggaccgcCCGCGGATATAGTTCTCCCT
CcU6-Cas12a-R	TTGGCGCGTCTGCAGACCGCCCGCGGAAAAAAAAAACG
Cas9_W-F	ACGGCATATGACACAAAAACAG
Cas9_W-R	TTCTGCGATAGCTTTTTCAACA
